# Bumblebees can detect floral humidity

**DOI:** 10.1101/2021.03.19.436119

**Authors:** Michael J. M. Harrap, Natalie Hempel de Ibarra, Henry D. Knowles, Heather M. Whitney, Sean A. Rands

## Abstract

Floral humidity, a region of elevated humidity proximal to the flower, occurs in many plant species and may add to their multimodal floral displays. So far, the ability to detect and respond to floral humidity cues has been only established for hawkmoths when they locate and extract nectar while hovering in front of some moth-pollinated flowers. To test whether floral humidity can be used by other more widespread generalist pollinators, we designed artificial flowers that presented biologically-relevant levels of humidity similar to those shown by flowering plants. Bumblebees showed a spontaneous preference for flowers which produced higher floral humidity. Furthermore, learning experiments showed that bumblebees are able to use differences in floral humidity to distinguish between rewarding and nonrewarding flowers. Our results indicate that bumblebees are sensitive to different levels of floral humidity. In this way floral humidity can add to the information provided by flowers and could impact pollinator behaviour more significantly than previously thought.

**Summary statement:** We demonstrate for the first time that bumblebees show a preference to elevated floral humidity and can learn to distinguish flowers that differ in floral humidity levels.
