## Supplementary file 3 for "Bumblebees can detect floral humidity": ActivePreferenceRateData.csv

bee	colour	date	nest	test group	Humid positive actions	Humidity response rate	Arcpref
1	Yellow	16/05/2018	D	Active artifical flowers	11	0.55	0.835481874
2	L. Green	16/05/2018	D	Active artifical flowers	12	0.6	0.886077124
3	Red & Blue	18/05/2018	E	Active artifical flowers	12	0.6	0.886077124
4	L. Green	18/05/2018	E	Active artifical flowers	11	0.55	0.835481874
5	D. Green	18/05/2018	E	Active artifical flowers	9	0.45	0.735314453
6	Yellow	21/05/2018	C	Active artifical flowers	13	0.65	0.93774449
7	Blue	21/05/2018	C	Active artifical flowers	17	0.85	1.173096912
8	Yellow	22/05/2018	C	Active artifical flowers	14	0.7	0.991156586
9	Red	22/05/2018	C	Active artifical flowers	10	0.5	0.785398163
10	Red & Green	22/05/2018	C	Active artifical flowers	12	0.6	0.886077124
11	Dark and Neon Green	22/05/2018	C	Active artifical flowers	12	0.6	0.886077124
12	L. Green	24/05/2018	F	Active artifical flowers	14	0.7	0.991156586
13	Red and D. Green	24/05/2018	F	Active artifical flowers	11	0.55	0.835481874
14	Yellow & pink	25/05/2018	E	Active artifical flowers	11	0.55	0.835481874
15	Red	25/05/2018	E	Active artifical flowers	14	0.7	0.991156586
16	Red	25/05/2018	E	Active artifical flowers	11	0.55	0.835481874
