## Supplementary file 3 for "Bumblebees can detect floral humidity": ActivePreferenceVisitData.csv

bee	colour	date	nest	test group	visit	1	2	3	4	5	6	7	8	9	10	11	12	13	14	15	16	17	18	19	20
1	Yellow	16/05/2018	D	Active artifical flowers		H+	D	H+	D+	H+	D+	H+	H+	D+	D+	H+	H+	D+	H+	D+	H+	H+	D+	H	D+
2	L. Green	16/05/2018	D	Active artifical flowers		H+	D	H	H+	H+	H+	H+	H	D+	H+	D+	H+	D+	H	H+	D+	H+	H+	D	D+
3	Red & Blue	18/05/2018	E	Active artifical flowers		H+	H+	D+	H+	D+	D+	H+	D+	H+	H+	H	D+	H+	H+	H+	D+	H+	H+	H+	D+
4	L. Green	18/05/2018	E	Active artifical flowers		H+	D+	H+	H+	D+	D+	H+	D+	D	H	D+	D+	D+	H+	H+	H+	H+	D	H+	D+
5	D. Green	18/05/2018	E	Active artifical flowers		H+	H+	D+	H+	D+	D+	H+	H+	H	D+	H+	D+	H+	D+	D+	H	D+	H+	D+	H+
6	Yellow	21/05/2018	C	Active artifical flowers		H+	H+	H+	H+	H+	D	H+	H+	D+	D+	H+	H+	D+	D+	H+	D+	H+	D+	H+	D+
7	Blue	21/05/2018	C	Active artifical flowers		H+	D	H+	H+	H+	H+	D	H+	H+	H+	D	H+	H+	H+	D+	H+	D+	H+	H+	D+
8	Yellow	22/05/2018	C	Active artifical flowers		H	H+	H+	H+	D+	H+	H+	H+	H+	H+	D+	H+	H+	H+	D+	H+	H+	D+	H	H+
9	Red	22/05/2018	C	Active artifical flowers		D+	H+	H+	D+	D+	D+	H+	D+	H+	D+	D+	H+	D	H+	D+	D+	H+	H+	H+	D+
10	Red & Green	22/05/2018	C	Active artifical flowers		H+	D+	H+	D+	H+	H+	H+	D+	H+	H+	D+	D+	H+	H+	D+	D+	H+	H+	D+	H+
11	Dark and Neon Green	22/05/2018	C	Active artifical flowers		H	D+	D+	H+	H+	H+	H+	D+	D+	D+	H+	H+	H+	H+	D+	H+	H+	H+	D+	H+
12	L. Green	24/05/2018	F	Active artifical flowers		H+	D+	H+	H+	H+	D	H+	H+	H+	H+	H+	D+	D+	H+	D+	H+	D+	D+	H+	H+
13	Red and D. Green	24/05/2018	F	Active artifical flowers		H+	H+	D+	H+	D	H+	D+	D+	D+	H+	D+	H+	H+	D+	D+	H+	H+	D+	H+	D+
14	Yellow & pink	25/05/2018	E	Active artifical flowers		H	H+	D+	H+	H+	D+	H+	D+	H+	H+	H+	D+	D+	D+	D	H+	H+	D+	D+	H+
15	Red	25/05/2018	E	Active artifical flowers		H+	D+	H+	D	H+	H+	H+	D+	H+	H	H+	H+	D+	H+	H+	H+	H+	H+	D+	D+
16	Red	25/05/2018	E	Active artifical flowers		H+	H+	D+	H+	D+	D+	D+	H+	H+	D+	H+	D+	D+	H	H+	H+	D	H+	D+	H+
