## Supplementary file 3 for "Bumblebees can detect floral humidity": Figure 2 generation.xlsx

### Sheet: Sheet1
Figure 2
Mean	control	dry rewards	humid rewards		numbers for generating 0.5 trendline
10	0.486667	0.466667	0.573333		0.5
20	0.553333	0.646667	0.573333		0.5
30	0.553333	0.626667	0.613333		0.5
40	0.54	0.68	0.68		0.5
50	0.54	0.74	0.693333		0.5
60	0.58	0.733333	0.7		0.5
70	0.586667	0.8	0.766667		0.5
SEM	control	dry rewards	humid rewards
10	0.0306542	0.0270214	0.0419372
20	0.0215289	0.0456349	0.0358126
30	0.0336178	0.0358126	0.0466667
40	0.0387913	0.0438613	0.0279455
50	0.0289499	0.0305505	0.0315725
60	0.0326599	0.0347325	0.0276026
70	0.0400793	0.0308607	0.0270214
