## Supplementary file 3 for "Bumblebees can detect floral humidity": LearningRateData.csv

bee	colour	date	nest	test group	Visit	Correct actions	Success Rate	ArcCorrect	loglast
1	blue	05/06/2015	D	Control	10	5	0.5	0.785398163	2.302585093
1	blue	05/06/2015	D	Control	20	6	0.6	0.886077124	2.995732274
1	blue	05/06/2015	D	Control	30	5	0.5	0.785398163	3.401197382
1	blue	05/06/2015	D	Control	40	6	0.6	0.886077124	3.688879454
1	blue	05/06/2015	D	Control	50	5	0.5	0.785398163	3.912023005
1	blue	05/06/2015	D	Control	60	4	0.4	0.684719203	4.094344562
1	blue	05/06/2015	D	Control	70	6	0.6	0.886077124	4.248495242
2	pink	05/06/2015	D	Control	10	7	0.7	0.991156586	2.302585093
2	pink	05/06/2015	D	Control	20	6	0.6	0.886077124	2.995732274
2	pink	05/06/2015	D	Control	30	7	0.7	0.991156586	3.401197382
2	pink	05/06/2015	D	Control	40	5	0.5	0.785398163	3.688879454
2	pink	05/06/2015	D	Control	50	8	0.8	1.107148718	3.912023005
2	pink	05/06/2015	D	Control	60	6	0.6	0.886077124	4.094344562
2	pink	05/06/2015	D	Control	70	7	0.7	0.991156586	4.248495242
3	blue	05/06/2015	D	Control	10	4	0.4	0.684719203	2.302585093
3	blue	05/06/2015	D	Control	20	6	0.6	0.886077124	2.995732274
3	blue	05/06/2015	D	Control	30	4	0.4	0.684719203	3.401197382
3	blue	05/06/2015	D	Control	40	5	0.5	0.785398163	3.688879454
3	blue	05/06/2015	D	Control	50	6	0.6	0.886077124	3.912023005
3	blue	05/06/2015	D	Control	60	5	0.5	0.785398163	4.094344562
3	blue	05/06/2015	D	Control	70	3	0.3	0.57963974	4.248495242
4	white	05/07/2015	C	Control	10	7	0.7	0.991156586	2.302585093
4	white	05/07/2015	C	Control	20	7	0.7	0.991156586	2.995732274
4	white	05/07/2015	C	Control	30	8	0.8	1.107148718	3.401197382
4	white	05/07/2015	C	Control	40	8	0.8	1.107148718	3.688879454
4	white	05/07/2015	C	Control	50	5	0.5	0.785398163	3.912023005
4	white	05/07/2015	C	Control	60	5	0.5	0.785398163	4.094344562
4	white	05/07/2015	C	Control	70	7	0.7	0.991156586	4.248495242
5	Dark Green	05/07/2015	C	Control	10	6	0.6	0.886077124	2.302585093
5	Dark Green	05/07/2015	C	Control	20	5	0.5	0.785398163	2.995732274
5	Dark Green	05/07/2015	C	Control	30	7	0.7	0.991156586	3.401197382
5	Dark Green	05/07/2015	C	Control	40	3	0.3	0.57963974	3.688879454
5	Dark Green	05/07/2015	C	Control	50	5	0.5	0.785398163	3.912023005
5	Dark Green	05/07/2015	C	Control	60	7	0.7	0.991156586	4.094344562
5	Dark Green	05/07/2015	C	Control	70	4	0.4	0.684719203	4.248495242
6	Red	05/07/2015	C	Control	10	6	0.6	0.886077124	2.302585093
6	Red	05/07/2015	C	Control	20	4	0.4	0.684719203	2.995732274
6	Red	05/07/2015	C	Control	30	5	0.5	0.785398163	3.401197382
6	Red	05/07/2015	C	Control	40	8	0.8	1.107148718	3.688879454
6	Red	05/07/2015	C	Control	50	6	0.6	0.886077124	3.912023005
6	Red	05/07/2015	C	Control	60	8	0.8	1.107148718	4.094344562
6	Red	05/07/2015	C	Control	70	5	0.5	0.785398163	4.248495242
7	Light Green	05/08/2015	D	Control	10	5	0.5	0.785398163	2.302585093
7	Light Green	05/08/2015	D	Control	20	5	0.5	0.785398163	2.995732274
7	Light Green	05/08/2015	D	Control	30	7	0.7	0.991156586	3.401197382
7	Light Green	05/08/2015	D	Control	40	3	0.3	0.57963974	3.688879454
7	Light Green	05/08/2015	D	Control	50	6	0.6	0.886077124	3.912023005
7	Light Green	05/08/2015	D	Control	60	5	0.5	0.785398163	4.094344562
7	Light Green	05/08/2015	D	Control	70	6	0.6	0.886077124	4.248495242
8	white	05/08/2015	D	Control	10	4	0.4	0.684719203	2.302585093
8	white	05/08/2015	D	Control	20	5	0.5	0.785398163	2.995732274
8	white	05/08/2015	D	Control	30	5	0.5	0.785398163	3.401197382
8	white	05/08/2015	D	Control	40	4	0.4	0.684719203	3.688879454
8	white	05/08/2015	D	Control	50	6	0.6	0.886077124	3.912023005
8	white	05/08/2015	D	Control	60	5	0.5	0.785398163	4.094344562
8	white	05/08/2015	D	Control	70	6	0.6	0.886077124	4.248495242
9	Dark Green	05/08/2015	D	Control	10	5	0.5	0.785398163	2.302585093
9	Dark Green	05/08/2015	D	Control	20	5	0.5	0.785398163	2.995732274
9	Dark Green	05/08/2015	D	Control	30	6	0.6	0.886077124	3.401197382
9	Dark Green	05/08/2015	D	Control	40	5	0.5	0.785398163	3.688879454
9	Dark Green	05/08/2015	D	Control	50	5	0.5	0.785398163	3.912023005
9	Dark Green	05/08/2015	D	Control	60	6	0.6	0.886077124	4.094344562
9	Dark Green	05/08/2015	D	Control	70	5	0.5	0.785398163	4.248495242
10	Light Green	29/05/2015	D	Control	10	4	0.4	0.684719203	2.302585093
10	Light Green	29/05/2015	D	Control	20	5	0.5	0.785398163	2.995732274
10	Light Green	29/05/2015	D	Control	30	6	0.6	0.886077124	3.401197382
10	Light Green	29/05/2015	D	Control	40	6	0.6	0.886077124	3.688879454
10	Light Green	29/05/2015	D	Control	50	3	0.3	0.57963974	3.912023005
10	Light Green	29/05/2015	D	Control	60	7	0.7	0.991156586	4.094344562
10	Light Green	29/05/2015	D	Control	70	7	0.7	0.991156586	4.248495242
11	green and red	29/05/2015	D	Control	10	5	0.5	0.785398163	2.302585093
11	green and red	29/05/2015	D	Control	20	5	0.5	0.785398163	2.995732274
11	green and red	29/05/2015	D	Control	30	5	0.5	0.785398163	3.401197382
11	green and red	29/05/2015	D	Control	40	4	0.4	0.684719203	3.688879454
11	green and red	29/05/2015	D	Control	50	6	0.6	0.886077124	3.912023005
11	green and red	29/05/2015	D	Control	60	4	0.4	0.684719203	4.094344562
11	green and red	29/05/2015	D	Control	70	4	0.4	0.684719203	4.248495242
12	pink	29/05/2015	D	Control	10	3	0.3	0.57963974	2.302585093
12	pink	29/05/2015	D	Control	20	6	0.6	0.886077124	2.995732274
12	pink	29/05/2015	D	Control	30	5	0.5	0.785398163	3.401197382
12	pink	29/05/2015	D	Control	40	6	0.6	0.886077124	3.688879454
12	pink	29/05/2015	D	Control	50	6	0.6	0.886077124	3.912023005
12	pink	29/05/2015	D	Control	60	6	0.6	0.886077124	4.094344562
12	pink	29/05/2015	D	Control	70	9	0.9	1.249045772	4.248495242
13	pink	07/06/2015	F	Control	10	4	0.4	0.684719203	2.302585093
13	pink	07/06/2015	F	Control	20	6	0.6	0.886077124	2.995732274
13	pink	07/06/2015	F	Control	30	5	0.5	0.785398163	3.401197382
13	pink	07/06/2015	F	Control	40	6	0.6	0.886077124	3.688879454
13	pink	07/06/2015	F	Control	50	5	0.5	0.785398163	3.912023005
13	pink	07/06/2015	F	Control	60	5	0.5	0.785398163	4.094344562
13	pink	07/06/2015	F	Control	70	5	0.5	0.785398163	4.248495242
14	red/pink	07/06/2015	F	Control	10	4	0.4	0.684719203	2.302585093
14	red/pink	07/06/2015	F	Control	20	5	0.5	0.785398163	2.995732274
14	red/pink	07/06/2015	F	Control	30	5	0.5	0.785398163	3.401197382
14	red/pink	07/06/2015	F	Control	40	6	0.6	0.886077124	3.688879454
14	red/pink	07/06/2015	F	Control	50	5	0.5	0.785398163	3.912023005
14	red/pink	07/06/2015	F	Control	60	8	0.8	1.107148718	4.094344562
14	red/pink	07/06/2015	F	Control	70	7	0.7	0.991156586	4.248495242
15	yellow	07/06/2015	F	Control	10	4	0.4	0.684719203	2.302585093
15	yellow	07/06/2015	F	Control	20	7	0.7	0.991156586	2.995732274
15	yellow	07/06/2015	F	Control	30	3	0.3	0.57963974	3.401197382
15	yellow	07/06/2015	F	Control	40	6	0.6	0.886077124	3.688879454
15	yellow	07/06/2015	F	Control	50	4	0.4	0.684719203	3.912023005
15	yellow	07/06/2015	F	Control	60	6	0.6	0.886077124	4.094344562
15	yellow	07/06/2015	F	Control	70	7	0.7	0.991156586	4.248495242
16	White	05/12/2015	C	Dry Reward	10	5	0.5	0.785398163	2.302585093
16	White	05/12/2015	C	Dry Reward	20	8	0.8	1.107148718	2.995732274
16	White	05/12/2015	C	Dry Reward	30	7	0.7	0.991156586	3.401197382
16	White	05/12/2015	C	Dry Reward	40	4	0.4	0.684719203	3.688879454
16	White	05/12/2015	C	Dry Reward	50	7	0.7	0.991156586	3.912023005
16	White	05/12/2015	C	Dry Reward	60	6	0.6	0.886077124	4.094344562
16	White	05/12/2015	C	Dry Reward	70	8	0.8	1.107148718	4.248495242
17	Light Green	05/12/2015	C	Dry Reward	10	4	0.4	0.684719203	2.302585093
17	Light Green	05/12/2015	C	Dry Reward	20	6	0.6	0.886077124	2.995732274
17	Light Green	05/12/2015	C	Dry Reward	30	8	0.8	1.107148718	3.401197382
17	Light Green	05/12/2015	C	Dry Reward	40	7	0.7	0.991156586	3.688879454
17	Light Green	05/12/2015	C	Dry Reward	50	9	0.9	1.249045772	3.912023005
17	Light Green	05/12/2015	C	Dry Reward	60	9	0.9	1.249045772	4.094344562
17	Light Green	05/12/2015	C	Dry Reward	70	9	0.9	1.249045772	4.248495242
18	blue	05/12/2015	C	Dry Reward	10	7	0.7	0.991156586	2.302585093
18	blue	05/12/2015	C	Dry Reward	20	6	0.6	0.886077124	2.995732274
18	blue	05/12/2015	C	Dry Reward	30	9	0.9	1.249045772	3.401197382
18	blue	05/12/2015	C	Dry Reward	40	9	0.9	1.249045772	3.688879454
18	blue	05/12/2015	C	Dry Reward	50	8	0.8	1.107148718	3.912023005
18	blue	05/12/2015	C	Dry Reward	60	9	0.9	1.249045772	4.094344562
18	blue	05/12/2015	C	Dry Reward	70	8	0.8	1.107148718	4.248495242
19	pink	13/05/2015	D	Dry Reward	10	4	0.4	0.684719203	2.302585093
19	pink	13/05/2015	D	Dry Reward	20	7	0.7	0.991156586	2.995732274
19	pink	13/05/2015	D	Dry Reward	30	8	0.8	1.107148718	3.401197382
19	pink	13/05/2015	D	Dry Reward	40	8	0.8	1.107148718	3.688879454
19	pink	13/05/2015	D	Dry Reward	50	7	0.7	0.991156586	3.912023005
19	pink	13/05/2015	D	Dry Reward	60	8	0.8	1.107148718	4.094344562
19	pink	13/05/2015	D	Dry Reward	70	9	0.9	1.249045772	4.248495242
20	yellow	13/05/2015	D	Dry Reward	10	5	0.5	0.785398163	2.302585093
20	yellow	13/05/2015	D	Dry Reward	20	9	0.9	1.249045772	2.995732274
20	yellow	13/05/2015	D	Dry Reward	30	7	0.7	0.991156586	3.401197382
20	yellow	13/05/2015	D	Dry Reward	40	9	0.9	1.249045772	3.688879454
20	yellow	13/05/2015	D	Dry Reward	50	8	0.8	1.107148718	3.912023005
20	yellow	13/05/2015	D	Dry Reward	60	8	0.8	1.107148718	4.094344562
20	yellow	13/05/2015	D	Dry Reward	70	9	0.9	1.249045772	4.248495242
21	blue	13/05/2015	D	Dry Reward	10	5	0.5	0.785398163	2.302585093
21	blue	13/05/2015	D	Dry Reward	20	6	0.6	0.886077124	2.995732274
21	blue	13/05/2015	D	Dry Reward	30	4	0.4	0.684719203	3.401197382
21	blue	13/05/2015	D	Dry Reward	40	9	0.9	1.249045772	3.688879454
21	blue	13/05/2015	D	Dry Reward	50	10	1	1.570796327	3.912023005
21	blue	13/05/2015	D	Dry Reward	60	8	0.8	1.107148718	4.094344562
21	blue	13/05/2015	D	Dry Reward	70	8	0.8	1.107148718	4.248495242
22	red	22/05/2015	D	Dry Reward	10	4	0.4	0.684719203	2.302585093
22	red	22/05/2015	D	Dry Reward	20	5	0.5	0.785398163	2.995732274
22	red	22/05/2015	D	Dry Reward	30	5	0.5	0.785398163	3.401197382
22	red	22/05/2015	D	Dry Reward	40	8	0.8	1.107148718	3.688879454
22	red	22/05/2015	D	Dry Reward	50	7	0.7	0.991156586	3.912023005
22	red	22/05/2015	D	Dry Reward	60	8	0.8	1.107148718	4.094344562
22	red	22/05/2015	D	Dry Reward	70	6	0.6	0.886077124	4.248495242
23	orange	26/05/2015	D	Dry Reward	10	4	0.4	0.684719203	2.302585093
23	orange	26/05/2015	D	Dry Reward	20	4	0.4	0.684719203	2.995732274
23	orange	26/05/2015	D	Dry Reward	30	6	0.6	0.886077124	3.401197382
23	orange	26/05/2015	D	Dry Reward	40	5	0.5	0.785398163	3.688879454
23	orange	26/05/2015	D	Dry Reward	50	7	0.7	0.991156586	3.912023005
23	orange	26/05/2015	D	Dry Reward	60	7	0.7	0.991156586	4.094344562
23	orange	26/05/2015	D	Dry Reward	70	9	0.9	1.249045772	4.248495242
24	White	27/05/2015	D	Dry Reward	10	5	0.5	0.785398163	2.302585093
24	White	27/05/2015	D	Dry Reward	20	8	0.8	1.107148718	2.995732274
24	White	27/05/2015	D	Dry Reward	30	5	0.5	0.785398163	3.401197382
24	White	27/05/2015	D	Dry Reward	40	5	0.5	0.785398163	3.688879454
24	White	27/05/2015	D	Dry Reward	50	6	0.6	0.886077124	3.912023005
24	White	27/05/2015	D	Dry Reward	60	5	0.5	0.785398163	4.094344562
24	White	27/05/2015	D	Dry Reward	70	10	1	1.570796327	4.248495242
25	Pink and yellow	27/05/2015	D	Dry Reward	10	6	0.6	0.886077124	2.302585093
25	Pink and yellow	27/05/2015	D	Dry Reward	20	8	0.8	1.107148718	2.995732274
25	Pink and yellow	27/05/2015	D	Dry Reward	30	6	0.6	0.886077124	3.401197382
25	Pink and yellow	27/05/2015	D	Dry Reward	40	5	0.5	0.785398163	3.688879454
25	Pink and yellow	27/05/2015	D	Dry Reward	50	8	0.8	1.107148718	3.912023005
25	Pink and yellow	27/05/2015	D	Dry Reward	60	7	0.7	0.991156586	4.094344562
25	Pink and yellow	27/05/2015	D	Dry Reward	70	9	0.9	1.249045772	4.248495242
26	minty green	30/06/2015	A	Dry Reward	10	3	0.3	0.57963974	2.302585093
26	minty green	30/06/2015	A	Dry Reward	20	7	0.7	0.991156586	2.995732274
26	minty green	30/06/2015	A	Dry Reward	30	5	0.5	0.785398163	3.401197382
26	minty green	30/06/2015	A	Dry Reward	40	8	0.8	1.107148718	3.688879454
26	minty green	30/06/2015	A	Dry Reward	50	7	0.7	0.991156586	3.912023005
26	minty green	30/06/2015	A	Dry Reward	60	8	0.8	1.107148718	4.094344562
26	minty green	30/06/2015	A	Dry Reward	70	8	0.8	1.107148718	4.248495242
27	green, yellowy white	17/07/2015	A	Dry Reward	10	5	0.5	0.785398163	2.302585093
27	green, yellowy white	17/07/2015	A	Dry Reward	20	5	0.5	0.785398163	2.995732274
27	green, yellowy white	17/07/2015	A	Dry Reward	30	5	0.5	0.785398163	3.401197382
27	green, yellowy white	17/07/2015	A	Dry Reward	40	7	0.7	0.991156586	3.688879454
27	green, yellowy white	17/07/2015	A	Dry Reward	50	5	0.5	0.785398163	3.912023005
27	green, yellowy white	17/07/2015	A	Dry Reward	60	6	0.6	0.886077124	4.094344562
27	green, yellowy white	17/07/2015	A	Dry Reward	70	6	0.6	0.886077124	4.248495242
28	white and pink	17/07/2015	A	Dry Reward	10	3	0.3	0.57963974	2.302585093
28	white and pink	17/07/2015	A	Dry Reward	20	6	0.6	0.886077124	2.995732274
28	white and pink	17/07/2015	A	Dry Reward	30	6	0.6	0.886077124	3.401197382
28	white and pink	17/07/2015	A	Dry Reward	40	7	0.7	0.991156586	3.688879454
28	white and pink	17/07/2015	A	Dry Reward	50	7	0.7	0.991156586	3.912023005
28	white and pink	17/07/2015	A	Dry Reward	60	5	0.5	0.785398163	4.094344562
28	white and pink	17/07/2015	A	Dry Reward	70	7	0.7	0.991156586	4.248495242
29	orange and dark green	17/07/2015	A	Dry Reward	10	5	0.5	0.785398163	2.302585093
29	orange and dark green	17/07/2015	A	Dry Reward	20	9	0.9	1.249045772	2.995732274
29	orange and dark green	17/07/2015	A	Dry Reward	30	6	0.6	0.886077124	3.401197382
29	orange and dark green	17/07/2015	A	Dry Reward	40	5	0.5	0.785398163	3.688879454
29	orange and dark green	17/07/2015	A	Dry Reward	50	8	0.8	1.107148718	3.912023005
29	orange and dark green	17/07/2015	A	Dry Reward	60	7	0.7	0.991156586	4.094344562
29	orange and dark green	17/07/2015	A	Dry Reward	70	7	0.7	0.991156586	4.248495242
30	blue green	20/07/2015	F	Dry Reward	10	5	0.5	0.785398163	2.302585093
30	blue green	20/07/2015	F	Dry Reward	20	3	0.3	0.57963974	2.995732274
30	blue green	20/07/2015	F	Dry Reward	30	7	0.7	0.991156586	3.401197382
30	blue green	20/07/2015	F	Dry Reward	40	6	0.6	0.886077124	3.688879454
30	blue green	20/07/2015	F	Dry Reward	50	7	0.7	0.991156586	3.912023005
30	blue green	20/07/2015	F	Dry Reward	60	9	0.9	1.249045772	4.094344562
30	blue green	20/07/2015	F	Dry Reward	70	7	0.7	0.991156586	4.248495242
31	Lime green	06/04/2015	D	Humid Reward	10	4	0.4	0.684719203	2.302585093
31	Lime green	06/04/2015	D	Humid Reward	20	8	0.8	1.107148718	2.995732274
31	Lime green	06/04/2015	D	Humid Reward	30	9	0.9	1.249045772	3.401197382
31	Lime green	06/04/2015	D	Humid Reward	40	6	0.6	0.886077124	3.688879454
31	Lime green	06/04/2015	D	Humid Reward	50	7	0.7	0.991156586	3.912023005
31	Lime green	06/04/2015	D	Humid Reward	60	6	0.6	0.886077124	4.094344562
31	Lime green	06/04/2015	D	Humid Reward	70	9	0.9	1.249045772	4.248495242
32	Yellow	06/05/2015	D	Humid Reward	10	2	0.2	0.463647609	2.302585093
32	Yellow	06/05/2015	D	Humid Reward	20	5	0.5	0.785398163	2.995732274
32	Yellow	06/05/2015	D	Humid Reward	30	7	0.7	0.991156586	3.401197382
32	Yellow	06/05/2015	D	Humid Reward	40	6	0.6	0.886077124	3.688879454
32	Yellow	06/05/2015	D	Humid Reward	50	7	0.7	0.991156586	3.912023005
32	Yellow	06/05/2015	D	Humid Reward	60	9	0.9	1.249045772	4.094344562
32	Yellow	06/05/2015	D	Humid Reward	70	8	0.8	1.107148718	4.248495242
33	Dark Green	26/06/2015	F	Humid Reward	10	6	0.6	0.886077124	2.302585093
33	Dark Green	26/06/2015	F	Humid Reward	20	6	0.6	0.886077124	2.995732274
33	Dark Green	26/06/2015	F	Humid Reward	30	6	0.6	0.886077124	3.401197382
33	Dark Green	26/06/2015	F	Humid Reward	40	7	0.7	0.991156586	3.688879454
33	Dark Green	26/06/2015	F	Humid Reward	50	8	0.8	1.107148718	3.912023005
33	Dark Green	26/06/2015	F	Humid Reward	60	7	0.7	0.991156586	4.094344562
33	Dark Green	26/06/2015	F	Humid Reward	70	9	0.9	1.249045772	4.248495242
34	Minty green	26/06/2015	F	Humid Reward	10	7	0.7	0.991156586	2.302585093
34	Minty green	26/06/2015	F	Humid Reward	20	7	0.7	0.991156586	2.995732274
34	Minty green	26/06/2015	F	Humid Reward	30	8	0.8	1.107148718	3.401197382
34	Minty green	26/06/2015	F	Humid Reward	40	7	0.7	0.991156586	3.688879454
34	Minty green	26/06/2015	F	Humid Reward	50	8	0.8	1.107148718	3.912023005
34	Minty green	26/06/2015	F	Humid Reward	60	8	0.8	1.107148718	4.094344562
34	Minty green	26/06/2015	F	Humid Reward	70	8	0.8	1.107148718	4.248495242
35	blue	29/06/2015	A	Humid Reward	10	7	0.7	0.991156586	2.302585093
35	blue	29/06/2015	A	Humid Reward	20	7	0.7	0.991156586	2.995732274
35	blue	29/06/2015	A	Humid Reward	30	7	0.7	0.991156586	3.401197382
35	blue	29/06/2015	A	Humid Reward	40	8	0.8	1.107148718	3.688879454
35	blue	29/06/2015	A	Humid Reward	50	5	0.5	0.785398163	3.912023005
35	blue	29/06/2015	A	Humid Reward	60	8	0.8	1.107148718	4.094344562
35	blue	29/06/2015	A	Humid Reward	70	8	0.8	1.107148718	4.248495242
36	minty green and red	29/06/2015	A	Humid Reward	10	6	0.6	0.886077124	2.302585093
36	minty green and red	29/06/2015	A	Humid Reward	20	7	0.7	0.991156586	2.995732274
36	minty green and red	29/06/2015	A	Humid Reward	30	5	0.5	0.785398163	3.401197382
36	minty green and red	29/06/2015	A	Humid Reward	40	7	0.7	0.991156586	3.688879454
36	minty green and red	29/06/2015	A	Humid Reward	50	6	0.6	0.886077124	3.912023005
36	minty green and red	29/06/2015	A	Humid Reward	60	8	0.8	1.107148718	4.094344562
36	minty green and red	29/06/2015	A	Humid Reward	70	7	0.7	0.991156586	4.248495242
37	red	07/10/2015	A	Humid Reward	10	6	0.6	0.886077124	2.302585093
37	red	07/10/2015	A	Humid Reward	20	4	0.4	0.684719203	2.995732274
37	red	07/10/2015	A	Humid Reward	30	5	0.5	0.785398163	3.401197382
37	red	07/10/2015	A	Humid Reward	40	8	0.8	1.107148718	3.688879454
37	red	07/10/2015	A	Humid Reward	50	7	0.7	0.991156586	3.912023005
37	red	07/10/2015	A	Humid Reward	60	6	0.6	0.886077124	4.094344562
37	red	07/10/2015	A	Humid Reward	70	7	0.7	0.991156586	4.248495242
38	yellow	07/10/2015	A	Humid Reward	10	6	0.6	0.886077124	2.302585093
38	yellow	07/10/2015	A	Humid Reward	20	6	0.6	0.886077124	2.995732274
38	yellow	07/10/2015	A	Humid Reward	30	7	0.7	0.991156586	3.401197382
38	yellow	07/10/2015	A	Humid Reward	40	6	0.6	0.886077124	3.688879454
38	yellow	07/10/2015	A	Humid Reward	50	6	0.6	0.886077124	3.912023005
38	yellow	07/10/2015	A	Humid Reward	60	7	0.7	0.991156586	4.094344562
38	yellow	07/10/2015	A	Humid Reward	70	8	0.8	1.107148718	4.248495242
39	minty green	15/07/2015	F	Humid Reward	10	8	0.8	1.107148718	2.302585093
39	minty green	15/07/2015	F	Humid Reward	20	6	0.6	0.886077124	2.995732274
39	minty green	15/07/2015	F	Humid Reward	30	6	0.6	0.886077124	3.401197382
39	minty green	15/07/2015	F	Humid Reward	40	5	0.5	0.785398163	3.688879454
39	minty green	15/07/2015	F	Humid Reward	50	7	0.7	0.991156586	3.912023005
39	minty green	15/07/2015	F	Humid Reward	60	8	0.8	1.107148718	4.094344562
39	minty green	15/07/2015	F	Humid Reward	70	7	0.7	0.991156586	4.248495242
40	Yellow	16/07/2015	F	Humid Reward	10	7	0.7	0.991156586	2.302585093
40	Yellow	16/07/2015	F	Humid Reward	20	5	0.5	0.785398163	2.995732274
40	Yellow	16/07/2015	F	Humid Reward	30	4	0.4	0.684719203	3.401197382
40	Yellow	16/07/2015	F	Humid Reward	40	6	0.6	0.886077124	3.688879454
40	Yellow	16/07/2015	F	Humid Reward	50	9	0.9	1.249045772	3.912023005
40	Yellow	16/07/2015	F	Humid Reward	60	7	0.7	0.991156586	4.094344562
40	Yellow	16/07/2015	F	Humid Reward	70	7	0.7	0.991156586	4.248495242
41	emerald	16/07/2015	F	Humid Reward	10	5	0.5	0.785398163	2.302585093
41	emerald	16/07/2015	F	Humid Reward	20	6	0.6	0.886077124	2.995732274
41	emerald	16/07/2015	F	Humid Reward	30	7	0.7	0.991156586	3.401197382
41	emerald	16/07/2015	F	Humid Reward	40	7	0.7	0.991156586	3.688879454
41	emerald	16/07/2015	F	Humid Reward	50	7	0.7	0.991156586	3.912023005
41	emerald	16/07/2015	F	Humid Reward	60	7	0.7	0.991156586	4.094344562
41	emerald	16/07/2015	F	Humid Reward	70	9	0.9	1.249045772	4.248495242
42	pink	23/07/2015	F	Humid Reward	10	5	0.5	0.785398163	2.302585093
42	pink	23/07/2015	F	Humid Reward	20	5	0.5	0.785398163	2.995732274
42	pink	23/07/2015	F	Humid Reward	30	3	0.3	0.57963974	3.401197382
42	pink	23/07/2015	F	Humid Reward	40	9	0.9	1.249045772	3.688879454
42	pink	23/07/2015	F	Humid Reward	50	6	0.6	0.886077124	3.912023005
42	pink	23/07/2015	F	Humid Reward	60	6	0.6	0.886077124	4.094344562
42	pink	23/07/2015	F	Humid Reward	70	6	0.6	0.886077124	4.248495242
43	pink	23/07/2015	F	Humid Reward	10	5	0.5	0.785398163	2.302585093
43	pink	23/07/2015	F	Humid Reward	20	7	0.7	0.991156586	2.995732274
43	pink	23/07/2015	F	Humid Reward	30	9	0.9	1.249045772	3.401197382
43	pink	23/07/2015	F	Humid Reward	40	8	0.8	1.107148718	3.688879454
43	pink	23/07/2015	F	Humid Reward	50	9	0.9	1.249045772	3.912023005
43	pink	23/07/2015	F	Humid Reward	60	7	0.7	0.991156586	4.094344562
43	pink	23/07/2015	F	Humid Reward	70	9	0.9	1.249045772	4.248495242
44	Yellow/pink	24/07/2015	A	Humid Reward	10	8	0.8	1.107148718	2.302585093
44	Yellow/pink	24/07/2015	A	Humid Reward	20	3	0.3	0.57963974	2.995732274
44	Yellow/pink	24/07/2015	A	Humid Reward	30	5	0.5	0.785398163	3.401197382
44	Yellow/pink	24/07/2015	A	Humid Reward	40	6	0.6	0.886077124	3.688879454
44	Yellow/pink	24/07/2015	A	Humid Reward	50	5	0.5	0.785398163	3.912023005
44	Yellow/pink	24/07/2015	A	Humid Reward	60	5	0.5	0.785398163	4.094344562
44	Yellow/pink	24/07/2015	A	Humid Reward	70	7	0.7	0.991156586	4.248495242
45	Yellow	24/07/2015	A	Humid Reward	10	4	0.4	0.684719203	2.302585093
45	Yellow	24/07/2015	A	Humid Reward	20	4	0.4	0.684719203	2.995732274
45	Yellow	24/07/2015	A	Humid Reward	30	4	0.4	0.684719203	3.401197382
45	Yellow	24/07/2015	A	Humid Reward	40	6	0.6	0.886077124	3.688879454
45	Yellow	24/07/2015	A	Humid Reward	50	7	0.7	0.991156586	3.912023005
45	Yellow	24/07/2015	A	Humid Reward	60	6	0.6	0.886077124	4.094344562
45	Yellow	24/07/2015	A	Humid Reward	70	6	0.6	0.886077124	4.248495242
