## Supplementary file 3 for "Bumblebees can detect floral humidity": PassivePreferenceRateData.csv

bee	colour	date	nest	test group	Humid positive actions	Humidity response rate	arcPREF
1	Green Pink	05/04/2018	E	Passive artifical flowers	13	0.65	0.93774449
2	Red	05/04/2018	D	Passive artifical flowers	12	0.6	0.886077124
3	Yellow	05/04/2018	D	Passive artifical flowers	11	0.55	0.835481874
4	Dark Green	05/04/2018	D	Passive artifical flowers	9	0.45	0.735314453
5	L. Green	05/08/2018	E	Passive artifical flowers	14	0.7	0.991156586
6	reddy Green	05/08/2018	E	Passive artifical flowers	12	0.6	0.886077124
7	L. and D. Green	05/08/2018	E	Passive artifical flowers	12	0.6	0.886077124
8	L. Green	05/09/2018	D	Passive artifical flowers	11	0.55	0.835481874
9	L. Green and Red	05/09/2018	D	Passive artifical flowers	14	0.7	0.991156586
10	L. Green	05/10/2018	E	Passive artifical flowers	11	0.55	0.835481874
11	Red	05/10/2018	E	Passive artifical flowers	11	0.55	0.835481874
12	D. Green	05/11/2018	D	Passive artifical flowers	9	0.45	0.735314453
13	Yellow and Green	05/11/2018	D	Passive artifical flowers	11	0.55	0.835481874
14	Blue	14/05/2018	D	Passive artifical flowers	8	0.4	0.684719203
15	L. Green	14/05/2018	E	Passive artifical flowers	14	0.7	0.991156586
16	Red	14/05/2018	E	Passive artifical flowers	10	0.5	0.785398163
