## Supplementary file 3 for "Bumblebees can detect floral humidity": PassivePreferenceVisitData.csv

bee	colour	date	nest	test group	visit	1	2	3	4	5	6	7	8	9	10	11	12	13	14	15	16	17	18	19	20
1	Green Pink	04/05/2018	E	Passive artifical flowers		H+	H+	H+	H+	D+	H+	H+	D+	D+	H+	D+	H+	H+	H+	H+	H+	D+	H+	D+	D+
2	Red	04/05/2018	D	Passive artifical flowers		D	H+	D	H+	D+	H+	H+	D+	H+	D+	H+	D+	D+	D+	H+	H+	D+	H+	H+	D+
3	Yellow	04/05/2018	D	Passive artifical flowers		H	H+	D+	D+	H+	D+	D+	H+	H+	D+	H+	H+	H+	D+	D	D+	H+	H+	H+	D+
4	Dark Green	04/05/2018	D	Passive artifical flowers		H	D+	H+	H+	D+	H+	D+	H+	D+	H+	D+	H+	D+	H+	D+	H+	D+	D+	D+	H+
5	L. Green	08/05/2018	E	Passive artifical flowers		D	D+	H+	H+	D	H+	H+	H+	D+	H+	H+	H+	H+	D+	H+	D+	D+	H+	H+	D+
6	reddy Green	08/05/2018	E	Passive artifical flowers		H+	H+	D+	H+	D+	H+	D+	D+	H+	H+	H+	H+	H	H+	H+	D+	H+	D+	H+	D+
7	L. and D. Green	08/05/2018	E	Passive artifical flowers		H+	H	H+	D+	D+	H+	H+	D+	H+	H+	H+	H+	D+	H+	H+	H+	D+	D+	D+	H+
8	L. Green	09/05/2018	D	Passive artifical flowers		H+	D+	H+	D+	H+	H+	D+	H+	D+	H+	H+	D+	H+	D+	D	D+	H+	D+	D+	H+
9	L. Green and Red	09/05/2018	D	Passive artifical flowers		D	H+	H+	D	H+	H+	D+	H+	H+	D+	D+	D	H+	D+	H+	D+	H+	H+	D+	H+
10	L. Green	10/05/2018	E	Passive artifical flowers		H	D	D+	H+	H+	H+	H+	D+	D+	H+	D	H+	D+	H+	H+	H+	D+	D+	D+	D+
11	Red	10/05/2018	E	Passive artifical flowers		D	H+	H+	H+	D+	H+	D	H+	D+	D+	D+	H+	H	D	H+	H+	H	D+	D+	D+
12	D. Green	11/05/2018	D	Passive artifical flowers		H+	D+	D+	H+	D+	H+	D	H	D+	H+	H+	D+	H+	D+	H+	D+	H+	D+	H	D+
13	Yellow and Green	11/05/2018	D	Passive artifical flowers		H+	D+	D+	H+	D+	H+	H+	D	D+	D	D+	H+	D+	H+	H+	D+	D+	H+	D+	H+
14	Blue	14/05/2018	D	Passive artifical flowers		H+	D+	H+	D+	D+	H+	D	D+	H+	D+	H	D+	H+	D+	H	D	D+	H+	D+	D+
15	L. Green	14/05/2018	E	Passive artifical flowers		H+	H+	D	H+	H	H+	D+	D+	H+	H+	H+	D+	D+	H+	H+	H+	D	D+	H+	H+
16	Red	14/05/2018	E	Passive artifical flowers		D	H+	H+	H	D+	H+	D+	H+	D+	H+	D+	H+	D+	D+	H+	H+	D+	H+	D+	D+
