## Supplementary file 3 for "Bumblebees can detect floral humidity": PlottedPoints.csv

Figure 1a	Passive Humidity Flower preference test
Humidity response rate	Frequency
0.4	1
0.45	2
0.5	1
0.55	5
0.6	3
0.65	1
0.7	3
0.75	0
0.8	0
0.85	0
Figure 1b	Active Humidity Flower Preference test
Humidity response rate	Frequency
0.4	0
0.45	1
0.5	1
0.55	5
0.6	4
0.65	1
0.7	3
0.75	0
0.8	0
0.85	1
Figure 2
Mean	control	dry rewards	humid rewards
10	0.486666667	0.466666667	0.573333333
20	0.553333333	0.646666667	0.573333333
30	0.553333333	0.626666667	0.613333333
40	0.54	0.68	0.68
50	0.54	0.74	0.693333333
60	0.58	0.733333333	0.7
70	0.586666667	0.8	0.766666667
SEM	control	dry rewards	humid rewards
10	0.030654242	0.027021449	0.041937217
20	0.021528866	0.045634852	0.035812563
30	0.033617834	0.035812563	0.046666667
40	0.038791261	0.043861253	0.027945525
50	0.028949875	0.030550505	0.031572542
60	0.032659863	0.034732538	0.027602622
70	0.040079287	0.03086067	0.027021449
